# Comprehensive identification, isolation, and culture of human breast cell types

**DOI:** 10.1101/2022.09.20.508726

**Authors:** Kate Thi, Katelyn Del Toro, Yamhilette Licon-Munoz, Rosalyn W. Sayaman, William C. Hines

**Affiliations:** Department of Biochemistry and Molecular Biology; University of New Mexico School of Medicine, 1 University of New Mexico MSC08 4670, Albuquerque NM 87131, USA; Life Sciences Division, Lawrence Berkeley National Laboratory; Mailstop 977R225A, 1 Cyclotron Road; Berkeley, CA 94720, USA.; Department of Laboratory Medicine, Helen Diller Family Comprehensive Cancer Center, University of California, San Francisco, San Francisco, CA 94143, USA.

**Keywords:** Breast, flow cytometry, FACS, primary culture models, RNA-sequencing (RNA-seq), human mammary epithelial cells (HMEC), luminal epithelial cells, myoepithelial, vascular smooth muscle, pericytes, endothelial, lymphatic, fibroblasts, adipocyte-derived mesenchymal cells, adipocytes, leukocytes, erythrocytes, comparative analysis

## Abstract

Tissues are formed and shaped by cells of many different types and are orchestrated through countless interactions among the cells—and the myriad of molecules they synthesize. Deciphering a tissue’s biological complexity thus requires studying it at cell-level resolution, where molecular and biochemical features of different cell types can be explored and thoroughly dissected. Unfortunately, the lack of comprehensive methods to identify, isolate, and culture each cell type from many tissues has impeded progress. Here, we present a method for the breadth of cell types composing the human breast. Our goal has long been to understand the essence of each of these different breast cell types, that is, to reveal the underlying biology explaining their intrinsic features, the consequences of interactions, and their contributions to the tissue as a whole. This biological exploration has required cell purification, deep-RNA sequencing—and a thorough dissection of the genes and pathways defining each cell type, which we present in an adjoining article. Here, we present an exhaustive cellular dissection of the human breast, where we explore its cellular composition and histological organization. Moreover, we introduce a novel fluorescence-activated cell sorting (FACS) antibody panel and rigorous gating strategy capable of isolating each of the twelve major breast cell types to purity. Finally, we describe the creation of primary cell models from nearly every one of these breast cell types—some being the first of their kind— and submit these as critical tools for studying the dynamic cellular interactions within breast tissues and tumors. Together, this body of work and derived resources deliver a unique perspective of the breast, revealing insights into its cellular, molecular, and biochemical composition.
