## Supplementary material for "Comprehensive identification, isolation, and culture of human breast cell types": Figure 9 table supplement 1

### Sheet: Sheet1
		Populations sequenced	CD34	Thy1		Luminal (CD24/Muc1)		Not Luminal		Lum1		Lum2		MEP		Epi		vSMC		Peri		Lymph		Fibro		Endo		Leukocytes		RBCs/debris
			Node	Node		Node		Node		Pop1		Pop2		Pop3		Pop4		Pop5		Pop6		Pop7		Pop8		Pop9		Pop10		Pop11
Individual ID	Age		% All Cells	% All Cells	%CD34 Neg Cells	% All Cells	%Thy1 Neg Cells	% All Cells	%Thy1 Neg Cells	% All Cells	%Luminal Cells	% All Cells	%Luminal Cells	% All Cells	% Thy1+ Cells	% All Cells	%Not Luminal	% All Cells	%Not Luminal	% All Cells	% Thy1+ Cells	% All Cells	% CD34+ Cells	% All Cells	% CD34+ Cells	% All Cells	% CD34+ Cells	% All Cells	%Parent Gate	% All Cells	%Not Luminal	Sum of all cell %
N222	29	1 2 3 8 9 12 13 14	0.36	0.17	0.27	0.32	0.74	0.11	0.25	0.06	0.19	0.25	0.79	0.13	0.84	0.007	0.06	0.006	0.06	0.02	0.14	0.004	0.006	0.25	0.7	0.08	0.23	0.03	0.28	0.06	0.51	0.897
N225	16	4 6 10	0.07	0.17	0.19	0.14	0.18	0.6	0.81	0.06	0.44	0.07	0.55	0.13	0.83	0.0038	0.007	0.006	0.01	0.02	0.13	0.0016	0.0223	0.0128	0.183	0.05	0.77	0.03	0.05	0.52	0.9	0.9042
N228	27	1 2 3 4 5 6 7 8 9 10 12 13 14	0.17	0.44	0.54	0.15	0.43	0.17	0.5	0.09	0.58	0.061	0.41	0.4	0.93	0.007	0.04	0.008	0.05	0.02	0.05	0.0006	0.003	0.08	0.47	0.08	0.48	0.02	0.14	0.11	0.65	0.8766
N239	23	1 2 3 4 5 6 7 8 9 10 11 12 13 14	0.232	0.138	0.182	0.346	0.582	0.223	0.375	0.0998	0.297	0.234	0.698	0.11	0.848	0.0015	0.0067	0.0214	0.0958	0.0162	0.125	0.0034	0.0148	0.0946	0.408	0.127	0.548	0.0499	0.223	0.129	0.578	0.8868
N165	22		0.27	0.12	0.17	0.36	0.63	0.2	0.35	0.1	0.29	0.17	0.47	0.07	0.56	0.048	0.26	0.007	0.04	0.05	0.44	0.0015	0.0054	0.2	0.7	0.07	0.25		N/A*	0.12	0.65	0.8365
N138	31		0.24	0.47	0.63	0.05	0.26	0.13	0.62	0.026	0.49	0.027	0.5	0.417	0.882	0.0729	0.577	0.0035	0.0281	0.0225	0.0476	0.0004	0.00016	0.175	0.715	0.0667	0.273		N/A*	0.04	0.32	0.851
N139	25		0.37	0.41	0.67	0.1	0.53	0.09	0.45	0.01	0.11	0.09	0.88	0.374	0.905	0.0032	0.037	0.0022	0.026	0.0356	0.0863	0.00059	0.0016	0.278	0.745	0.0887	0.238		N/A*	0.0773	0.895	0.95959
N147	29		0.14	0.27	0.31	0.15	0.4	0.21	0.57	0.07	0.43	0.08	0.53	0.181	0.681	0.116	0.541	0.0049	0.023	0.0303	0.114	0.0031	0.0227	0.0371	0.27	0.0944	0.688		N/A*	0.088	0.411	0.7048
N149	20		0.42	0.34	0.61	0.11	0.62	0.06	0.37	0.044	0.417	0.06	0.568	0.254	0.75	0.0139	0.218	0.0024	0.0378	0.0641	0.189	0.00093	0.0022	0.349	0.832	0.0637	0.152		N/A*	0.0326	0.514	0.88463
N165	22		0.28	0.27	0.38	0.32	0.82	0.07	0.16	0.112	0.349	0.208	0.645	0.224	0.837	0.0036	0.0549	0.00085	0.0129	0.0356	0.133	0.0003	0.0011	0.246	0.866	0.0333	0.117		N/A*	0.0605	0.919	0.92415
N194	28		0.349	0.407	0.634	0.19	0.877	0.0217	0.1	0.0537	0.294	0.122	0.669	0.366	0.963	0.00067	0.0309	0.0029	0.135	0.011	0.03	0.0016	0.0045	0.274	0.785	0.0686	0.197	0.0038	0.173	0.0119	0.548	0.91617
N204	26		0.336	0.33	0.503	0.102	0.357	0.177	0.167	0.0436	0.426	0.0559	0.547	0.288	0.93	0.0071	0.0404	0.0145	0.0818	0.0163	0.0527	0.009	0.0269	0.178	0.53	0.143	0.425	0.0119	0.0672	0.132	0.747	0.8993
N218	20		0.166	0.125	0.153	0.255	0.385	0.403	0.61	0.0257	0.101	0.214	0.839	0.102	0.855	0.00814	0.0201	0.0123	0.0306	0.0147	0.123	0.0015	0.0092	0.0193	0.117	0.14	0.846	0.01	0.0148	0.376	0.932	0.92364
N194	28		0.102	0.348	0.39	0.441	0.88	0.0151	0.0302	0.0627	0.142	0.363	0.824	0.314	0.94	0.0062	0.409	0.00087	0.0575	0.0186	0.0555	0.00066	0.0065	0.0262	0.258	0.074	0.728	0.0041	0.272	0.002	0.129	0.87233
N229	40		0.241	0.127	0.167	0.184	0.3	0.413	0.673	0.0768	0.417	0.106	0.573	0.0947	0.905	0.0032	0.0079	0.0215	0.052	0.0073	0.0695	0.00043	0.0018	0.0454	0.189	0.192	0.796	0.0232	0.0562	0.351	0.849	0.92153
N138	31		0.318	0.344	0.512	0.217	0.738	0.0633	0.216	0.112	0.518	0.0977	0.451	0.298	0.899	0.0169	0.302	0.0017	0.0307	0.0314	0.0946	0.00053	0.0017	0.273	0.857	0.0403	0.126	0.0177	0.316	0.0142	0.255	0.90343
N238	31		0.0796	0.223	0.246	0.225	0.336	0.438	0.653	0.0396	0.181	0.177	0.809	0.184	0.91	0.0034	0.0077	0.0185	0.0422	0.0103	0.0507	0.00069	0.0087	0.0302	0.38	0.0445	0.559	0.0387	0.0883	0.36	0.822	0.90689
N243	31		0.157	0.338	0.408	0.137	0.292	0.293	0.625	0.0432	0.323	0.087	0.651	0.301	0.936	0.0152	0.052	0.004	0.0138	0.0121	0.042	9.6e-05	0.00061	0.0964	0.614	0.0566	0.36	0.0438	0.15	0.206	0.705	0.865396
N247	21		0.315	0.423	0.637	0.176	0.98	0.0475	0.203	0.0174	0.0987	0.155	0.877	0.393	0.937	0.00079	0.0166	0.052	0.011	0.0244	0.0581	0.0007	0.0022	0.238	0.756	0.0689	0.219	0.0109	0.23	0.0331	0.696	0.99419
N253	36		0.235	0.504	0.675	0.221	0.296	0.0307	0.121	0.0551	0.272	0.147	0.726	0.48	0.99	0.0058	0.187	0.003	0.0992	0.0042	0.0087	0.0007	0.00077	0.176	0.747	0.0544	0.232	0.0101	0.329	0.0104	0.339	0.9467
N255	22		0.103	0.552	0.616	0.147	0.592	0.0932	0.376	0.0587	0.292	0.141	0.702	0.502	0.9702	0.0668	0.538	0.00081	0.0065	0.0116	0.0226	0.00081	0.0078	0.0334	0.321	0.0663	0.638	0.0064	0.0512	0.0463	0.372	0.93412
N239	23		0.226	0.38	0.496	0.222	0.618	0.12	0.333	0.0259	0.118	0.192	0.876	0.287	0.77	0.00095	0.008	0.004	0.0331	0.082	0.22	0.0102	0.0452	0.102	0.454	0.109	0.481	0.0331	0.276	0.0641	0.535	0.91025
N239	23		0.2	0.319	0.404	0.383	0.856	0.0586	0.131	0.046	0.121	0.334	0.874	0.268	0.857	0.00056	0.0096	0.0013	0.0214	0.0416	0.133	0.0034	0.0582	0.0957	0.479	0.0918	0.46	0.0285	0.486	0.0219	0.374	0.93276
N239	23		0.231	0.319	0.423	0.337	0.808	0.0657	0.158	0.0359	0.107	0.299	0.892	0.266	0.849	0.00095	0.0145	0.0013	0.0205	0.0433	0.138	0.0064	0.0278	0.125	0.54	0.0942	0.407	0.0356	0.542	0.0199	0.25	0.92755
N261	19		0.0196	0.37	0.379	0.513	0.875	0.0572	0.0977	0.118	0.229	0.384	0.748	0.328	0.9	0.0293	0.511	0.00085	0.0148	0.0123	0.0337	5.53e-05	0.0028	0.003	0.155	0.0156	0.798	0.0033	0.057	0.0143	0.25	0.908705
N264	36		0.126	0.398	0.46	0.379	0.844	0.0569	0.127	0.0961	0.254	0.275	0.727	0.362	0.936	0.0014	0.0245	0.0014	0.0252	0.0172	0.0443	0.0003	0.0024	0.0568	0.452	0.0641	0.51	0.0143	0.251	0.0281	0.494	0.9167
N265	21		0.205	0.468	0.6	0.229	0.85	0.0286	0.106	0.0903	0.393	0.123	0.536	0.448	0.969	0.0032	0.111	0.0003	0.0104	0.0124	0.0268	0.00081	0.004	0.0473	0.231	0.154	0.753	0.00038	0.0131	0.0214	0.747	0.90109
N267	24		0.066	0.159	0.172	0.628	0.893	0.0443	0.0631	0.0888	0.142	0.522	0.836	0.148	0.938	0.0069	0.157	0.00085	0.0193	0.0086	0.0547	0.00068	0.0102	0.0291	0.441	0.0329	0.498	0.0157	0.354	0.0146	0.33	0.86813
N271	21		0.107	0.21	0.237	0.558	0.904	0.0473	0.0768	0.273	0.49	0.263	0.472	0.173	0.837	0.0094	0.199	0.00032	0.0067	0.0256	0.124	0.00046	0.0043	0.0253	0.237	0.0798	0.746	0.0104	0.219	0.0221	0.466	0.88238
N274	37		0.138	0.133	0.157	0.552	0.837	0.0778	0.118	0.25	0.453	0.287	0.52	0.117	0.89	0.0058	0.0747	0.0018	0.0229	0.0073	0.0555	0.0014	0.0099	0.0791	0.574	0.0536	0.389	0.0221	0.284	0.0356	0.458	0.8607
N277	22		0.171	0.406	0.499	0.331	0.85	0.0449	0.115	0.28	0.848	0.0388	0.117	0.386	0.958	0.0014	0.0319	0.0005	0.0112	0.0144	0.0358	0.0017	0.0097	0.0607	0.354	0.107	0.623	0.0029	0.0646	0.0353	0.787	0.9287
N279	33		0.108	0.401	0.453	0.392	0.903	0.0251	0.0578	0.124	0.317	0.253	0.646	0.391	0.981	0.0058	0.231	0.0011	0.0446	0.0056	0.0141	0.00016	0.0015	0.0718	0.663	0.0325	0.3	0.0092	0.365	0.0058	0.23	0.89996
N280	23		0.152	0.0963	0.116	0.642	0.908	0.0389	0.055	0.0214	0.0334	0.616	0.962	0.0905	0.951	0.005	0.13	0.00094	0.0242	0.0034	0.0358	0.00068	0.0045	0.108	0.709	0.0419	0.275	0.0121	0.31	0.018	0.462	0.91792
N282	36		0.259	0.144	0.197	0.484	0.864	0.0549	0.0981	0.14	0.289	0.333	0.689	0.133	0.934	0.0095	0.174	0.0024	0.044	0.0083	0.0581	0.00038	0.0015	0.108	0.418	0.145	0.561	0.0051	0.092	0.0355	0.645	0.92018
N284	35		0.247	0.383	0.518	0.241	0.749	0.0653	0.203	0.0856	0.356	0.138	0.575	0.345	0.908	0.0033	0.0512	0.0102	0.156	0.0312	0.0819	0.00032	0.0013	0.164	0.663	0.08	0.324	0.0118	0.181	0.0321	0.492	0.90152
N239	23		0.241	0.365	0.494	0.25	0.732	0.075	0.22	0.0461	0.186	0.193	0.779	0.298	0.841	0.0024	0.0323	0.0209	0.278	0.047	0.133	0.0026	0.0107	0.177	0.735	0.053	0.22	0.0139	0.186	0.023	0.307	0.8769
N282	36		0.349	0.251	0.39	0.292	0.816	0.054	0.151	0.0677	0.233	0.22	0.757	0.227	0.954	0.0066	0.122	0.00091	0.0169	0.0072	0.0301	0.00046	0.0013	0.15	0.429	0.192	0.549	0.0019	0.0359	0.0389	0.721	0.91267
N243	31		0.0088	0.224	0.227	0.62	0.857	0.0477	0.0659	0.0741	0.12	0.499	0.807	0.208	0.967	0.0322	0.676	0.0015	0.0306	0.0051	0.0235	0.0001	0.0117	0.0043	0.484	0.0039	0.443	0.00023	0.0048	0.0079	0.166	0.83633
N274	37		0.345	0.391	0.629	0.141	0.69	0.0409	0.2	0.0555	0.394	0.0781	0.555	0.334	0.9	0.0036	0.087	0.002	0.0492	0.0279	0.0751	0.00056	0.0016	0.248	0.721	0.0758	0.22	0.011	0.268	0.0231	0.564	0.85956
N279	33		0.241	0.611	0.818	0.0717	0.584	0.0279	0.227	0.0332	0.464	0.033	0.462	0.588	0.973	0.0043	0.155			0.0144	0.0239	0.00012	0.00048	0.198	0.825	0.0308	0.128	0.0098	0.35	0.0098	0.35	0.92142
N280	23		0.112	0.112	0.156	0.509	0.863	0.0665	0.113	0.0246	0.0484	0.479	0.942	0.0959	0.904	0.0025	0.0376	0.0006	0.0091	0.0083	0.0783	0.001	0.0111	0.0514	0.561	0.0356	0.388	0.106	0.1	0.027	0.406	0.8319
N280	23		0.109	0.254	0.307	0.479	0.855	0.044	0.0785	0.0143	0.03	0.461	0.962	0.237	0.952	0.0082	0.185	0.0012	0.0271	0.0098	0.0396	0.00049	0.0047	0.0672	0.648	0.0331	0.319	0.0437	0.0437	0.0275	0.627	0.90349
N300	23		0.266	0.296	0.433	0.257	0.684	0.0982	0.261	0.158	0.614	0.0796	0.31	0.27	0.931	0.0018	0.018	0.0041	0.0412	0.0159	0.0548	0.0034	0.0136	0.125	0.497	0.118	0.471	0.048	0.048	0.0816	0.83	0.9054
N267	24		0.0599	0.298	0.336	0.529	0.909	0.0364	0.0625	0.0757	0.143	0.436	0.825	0.279	0.984	0.0111	0.311	0.0015	0.0417	0.0039	0.0136	0.0016	0.0291	0.0259	0.458	0.0261	0.462	0.0501	0.0501	0.0207	0.58	0.9316
Mean			0.203202	0.306984	0.404409	0.304107	0.681227	0.116695	0.2579	0.0791932	0.296375	0.21482	0.672227	0.270275	0.89505	0.0128923	0.153739	0.00591395	0.044	0.0211114	0.0815886	0.00160026	0.00948909	0.118977	0.526614	0.0766386	0.436295	0.0210424	0.184787	0.0774659	0.541182	0.896927
Sdev			0.102936	0.128843	0.182573	0.164988	0.224826	0.128452	0.207219	0.0622925	0.176217	0.149598	0.186183	0.125425	0.0834344	0.0225184	0.179472	0.00938272	0.0488268	0.0167881	0.0739108	0.00218981	0.0121793	0.0909377	0.210358	0.0439094	0.208568	0.0205852	0.13819	0.113556	0.22003	0.0441985
Min			0.0088	0.0963	0.116	0.05	0.18	0.0151	0.0302	0.01	0.03	0.027	0.117	0.07	0.56	0.00056	0.0067	0.0003	0.0065	0.0034	0.0087	5.53e-05	0.00016	0.003	0.117	0.0039	0.117	0.00023	0.0048	0.002	0.129	0.7048
Median			0.2155	0.3245	0.406	0.256	0.7445	0.0643	0.1835	0.06135	0.291	0.1845	0.6935	0.2745	0.909	0.0058	0.06735	0.0022	0.0306	0.01605	0.0555	0.000695	0.0046	0.09605	0.5135	0.06875	0.434	0.013	0.177	0.03285	0.5245	0.903845
Max			0.42	0.611	0.818	0.642	0.98	0.6	0.81	0.28	0.848	0.616	0.962	0.588	0.99	0.116	0.676	0.052	0.278	0.082	0.44	0.0102	0.0582	0.349	0.866	0.192	0.846	0.106	0.542	0.52	0.932	0.99419
